# Distinguishing preferences of human APOBEC3A and APOBEC3B for cytosines in hairpin loops, and reflection of these preferences in APOBEC-signature cancer genome mutations

**DOI:** 10.1101/2023.08.01.551518

**Authors:** Yasha Butt, Ramin Sakhtemani, Rukshana Mohamad-Ramshan, Michael S. Lawrence, Ashok S. Bhagwat

## Abstract

The APOBEC3 family of enzymes convert cytosines in single-stranded DNA to uracils thereby causing mutations. These enzymes protect human cells against viruses and retrotransposons, but in many cancers they contribute to mutations that diversify the tumors and help them escape anticancer drug treatments. To understand the mechanism of mutagenesis by APOBEC3B, we expressed the complete enzyme or its catalytic carboxy-terminal domain (CTD) in repair-deficient *Eschericia coli* and mapped the resulting uracils using uracil pull-down and sequencing technology. The uracilomes of A3B-full and A3B-CTD showed peaks in many of the same regions where APOBEC3A also created uracilation peaks. Like A3A, the two A3B enzymes also preferred to deaminate cytosines near transcription start sites and in the lagging-strand template at replication forks. In contrast to an earlier report that A3B does not favor hairpin loops over linear DNA, we found that both A3B-full and A3B-CTD showed a strong preference for cytosines in hairpin loops. The major difference between A3A and A3B was that while the former enzyme prefers 3 nt loops the best, A3B prefers loops of 4 nt over those of other lengths. Furthermore, within 5 nt loops, A3A prefers cytosine to be in the penultimate position, while A3B prefers it to be at the 3’ end of the loop. We confirmed these loop size and sequence preferences experimentally using purified A3A and A3B-CTD proteins. Reanalysis of hairpin loop mutations in human tumors using the size, sequence and position preferences of the two enzymes found that the tumors displayed mutations with intrinsic characteristics of both the enzymes with a stronger contribution from A3A.
