## Supplementary Table S5 for "Distinguishing preferences of human APOBEC3A and APOBEC3B for cytosines in hairpin loops, and reflection of these preferences in APOBEC-signature cancer genome mutations"

### Sheet: Sheet1
		Table S5
		The sequences of oligonucleotides used in this study
	Name	Sequence
1	Linear TT.C.	5’-(6-FAM)-GCAAGCTGTTCAAAAAAATGA
2	TT.C.	5’-(6-FAM)-GCAAGCTTTCAGCTTGCTGA
3	GTT.C.	5’-(6-FAM)-GCAAGCTGTTCAGCTTGCTGA
4	AGTT.C.	5’-(6-FAM)-GCAAGCTAGTTCAGCTTGCTGA
5	TTT.C.	5’-(6-FAM)-GCAAGCTTTTCAGCTTGCTGA
6	10 nt oligo	5'-AGCTTGCTGA-(6-FAM)-3'
7	AT.C.	5’-(6-FAM)-GCAAGCTATCAGCTTGCTGA
8	GT.C.	5’-(6-FAM)-GCAAGCTGTCAGCTTGCTGA
9	TGT.C.	5’-(6-FAM)-GCAAGCTTGTCAGCTTGCTGA
10	TCAT.C.	5’-(6-FAM)-GCAAGCTTCATCAGCTTGCTGA
11	TTGT.C.	5’-(6-FAM)-GCAAGCTTTGTCAGCTTGCTGA
12	TTTT.C.	5’-(6-FAM)-GCAAGCTTTTTCAGCTTGCTGA
	The stem sequence of hairpins is from NUP9338
