## Supplementary Table S2 for "Distinguishing preferences of human APOBEC3A and APOBEC3B for cytosines in hairpin loops, and reflection of these preferences in APOBEC-signature cancer genome mutations"

### Sheet: Sheet1
Supplementary Table S2
Correlation between hairpin loops preferred by A3A, A3B-CTD and A3B-full
	A3A_1	A3A_2	A3A_3	A3A_4	A3B_CTD_1	A3B_CTD_2	A3B_CTD_3	A3B_full_1	A3B_full_2	A3B_full_3	A3B_full_4	A3B_full_5	A3B_full_6
A3A_1	1	0.595362	0.708265	0.671686	0.313725	0.352919	0.351498	0.375871	0.372042	0.405863	0.328656	0.251517	0.282464
A3A_2	0.595362	1	0.653004	0.634662	0.313712	0.376832	0.35303	0.395683	0.385255	0.425886	0.340108	0.255198	0.266424
A3A_3	0.708265	0.653004	1	0.820513	0.420181	0.458904	0.432431	0.440409	0.44936	0.451531	0.429623	0.319036	0.362402
A3A_4	0.671686	0.634662	0.820513	1	0.395099	0.452502	0.402571	0.405669	0.398784	0.407726	0.415423	0.311204	0.342751
A3B_CTD_1	0.313725	0.313712	0.420181	0.395099	1	0.796086	0.784551	0.769522	0.787281	0.777655	0.720001	0.655687	0.626292
A3B_CTD_2	0.352919	0.376832	0.458904	0.452502	0.796086	1	0.807647	0.80351	0.818659	0.818538	0.757272	0.690803	0.632426
A3B_CTD_3	0.351498	0.35303	0.432431	0.402571	0.784551	0.807647	1	0.792119	0.811779	0.809399	0.738423	0.658003	0.652389
A3B_full_1	0.375871	0.395683	0.440409	0.405669	0.769522	0.80351	0.792119	1	0.874195	0.861612	0.741043	0.65604	0.610344
A3B_full_2	0.372042	0.385255	0.44936	0.398784	0.787281	0.818659	0.811779	0.874195	1	0.880057	0.751615	0.68974	0.612902
A3B_full_3	0.405863	0.425886	0.451531	0.407726	0.777655	0.818538	0.809399	0.861612	0.880057	1	0.742034	0.669242	0.613775
A3B_full_4	0.328656	0.340108	0.429623	0.415423	0.720001	0.757272	0.738423	0.741043	0.751615	0.742034	1	0.644545	0.594557
A3B_full_5	0.251517	0.255198	0.319036	0.311204	0.655687	0.690803	0.658003	0.65604	0.68974	0.669242	0.644545	1	0.537181
A3B_full_6	0.282464	0.266424	0.362402	0.342751	0.626292	0.632426	0.652389	0.610344	0.612902	0.613775	0.594557	0.537181	1
				min	mean	max
Correlation values among A3A samples				0.595362	0.680582	0.820513
Correlation values among A3B-CTD samples				0.784551	0.796095	0.807647
Correlation values among A3B-full samples				0.537181	0.698592	0.880057
Correlation values between A3A and A3B* samples				0.251517	0.373397	0.458904
