## Supplementary Table S1 for "Distinguishing preferences of human APOBEC3A and APOBEC3B for cytosines in hairpin loops, and reflection of these preferences in APOBEC-signature cancer genome mutations"

### Sheet: A3B-CTD
Supplementary Table S1
A3B-CTD
Sr. no	Uracilation peak* Start	Uracilation peak* End	Gene type	Gene	Targeted by A3B-full as well?	TSS
1	266130	266274	CDS	yafY	yes	266158
						266227
2	697103	697198	tRNA	metT	yes	697163
3	1824611	1825253	CDS	ves	yes	1824984
			CDS	spy	yes
4	1977200	1977377	CDS	motR	yes	1977302
			CDS	flhC	yes
5	2059788	2059900	CDS	yeeO	yes	2059845
			tRNA	asnU	yes
6	2520815	2521013	tRNA	valU	yes	2520924
7	2521221	2521276	tRNA	valY	yes	no
			tRNA	lysV	yes
8	2814745	2814858	CDS	micA	yes	2814802
						2814816
9	3348274	3348527	CDS	yrbl	yes	3348421
10	3428663	3428787	rRNA	rRNA	no	no
11	4392203	4392429	tRNA	glyV	yes	4392313
12	4392619	4392701	tRNA	glyY	yes	no
13	4606069	4606140	tRNA	leuV	yes	no
14	4606275	4606622	tRNA	leuP	yes	4606432
			tRNA	leuQ	yes
			extragenic	rep351a	yes
			extragenic	rep351b	yes
*Uracilation peaks in the strain BH214 were detected using Normalized Differential Coverage (NDC) 2 software. The corresponding sequences in MG1655 were identified using the homology search engine within the EcoCyc Database and were annotated based on the information in EcoCyc {Keseler, 2021 #341}. CDS are protein coding genes. tRNA genes are shown in red.

### Sheet: A3B-FULL
Supplementary Table S1
A3B-full
Sr. no	Uracilation peak* Start	Uracilation peak* End	Gene type	Gene	Targeted by A3B-CTD as well?	TSS
1	11887	12209	CDS	dnaK	no	12048
						12123
						12144
2	266154	266279	CDS	yafY	yes	266158
						266227
3	479104	479500	CDS	ylaC	no	479288
			CDS	maa	no
4	657200	657283	intergenic	metT	no	657250
5	696594	696789	tRNA	glnV	no	no
			tRNA	metU
			tRNA	glnW
6	697143	697232	intergenic		yes	697163
7	919048	919164	CDS	ybjX	no	919103
8	1339926	1340291	CDS	pgpB	no	1340135
			CDS	lapA	no	1340186
9	1746410	1746669	tRNA	valV	no	1746415
			tRNA	valW
10	1824902	1825097	CDS	ves	yes	1824984
11	1862505	1862907	CDS	gapA	no	1862526
						1862597
						1862618
						1862735
12	1977213	1977390	srrna	motR	yes	1977302
			CDS	flhC	yes
13	1991756	1992275	srrna	3' ETS leuZ	no	1992180
			tRNA	leuZ
			tRNA	cysT
			tRNA	glyW
			CDS	pgsA
14	2013086	2013168	intergenic		no	2013093
						2013146
15	2059646	2060101	tRNA	yeeO	yes	2059845
			tRNA	asnU	yes
			CDS	cbl	no
16	2312637	2313152	CDS	ompC	no	2312864
			CDS	micF	no	2312887
						2312830
						2313084
17	2520704	2521351	tRNA	valU	yes	2520730
			tRNA	valX	no	2520776
			tRNA	valY	yes	2520784
			tRNA	lysV		2520924
18	2814697	2814897	CDS	luxS	no	2814802
			CDS	micA	yes	2814816
			CDS	gshA	no
19	2818105	2818704	tRNA	argZ	no	2818697
			tRNA	argY
			tRNA	argV
			tRNA	serV
20	3086265	3086520	CDS	yqgC	no	no
			CDS	yqgD
21	3191892	3192121	CDS	glgS	no	3192002
						3192012
22	3239796	intergenic			no	3239863
23	3308447	3308550	CDS	nlpl	no	no
24	3348245	3348605	CDS	yrbL	yes	3348421
25	3428939	3429076	intergenic		no	3428940
						3429047
26	3708560	3708826	tRNA	proK	no	3708694
			CDS	eptB	no
27	3867361	3867685	CDS	ibpA	no	3867518
						3867544
28	3946944	3947047	tRNA	aspT	no	no
			tRNA	trpT
29	3982425	3982836	tRNA	argX	no	3982781
			tRNA	hisR
			tRNA	leuT
			tRNA	proM
30	4175423	4175956	tRNA	thrU	no	no
			tRNA	tyrU
			tRNA	glyT
			tRNA	thrT
			CDS	tufB
31	4370541	4370743	CDS	groS	no	4370616
32	4392121	4392788	CDS	orn	no	4392313
			tRNA	glyV	yes	4392736
			tRNA	glyX	no
			tRNA	glyY	yes
33	4605937	4606667	CDS	yjjZ	no	4606432
			tRNA	leuV	yes
			tRNA	leuP
			tRNA	leuQ
			extragenic	rep351a
			extragenic	rep351b
*Uracilation peaks in the strain BH214 were detected using Normalized Differential Coverage (NDC2) software. The corresponding sequences in MG1655 were identified using the homology search engine within the EcoCyc Database and were annotated based on the information in EcoCyc {Keseler, 2021 #341}. CDS are protein coding genes. tRNA genes are shown in red.
